# Transcriptomics-based drug repositioning pipeline identifies therapeutic candidates for COVID-19

**DOI:** 10.1101/2020.10.23.352666

**Authors:** Brian L. Le, Gaia Andreoletti, Tomiko Oskotsky, Albert Vallejo-Gracia, Romel Rosales, Katharine Yu, Idit Kosti, Kristoffer E. Leon, Daniel G. Bunis, Christine Li, G. Renuka Kumar, Kris M. White, Adolfo García-Sastre, Melanie Ott, Marina Sirota

**Affiliations:** Department of Pediatrics, UCSF, SF, CA, USA; Bakar Computational Health Sciences Institute, UCSF, SF, CA, USA; Gladstone Institute of Virology, Gladstone Institutes, SF, CA, USA; Department of Microbiology, Icahn School of Medicine at Mount Sinai, New York, NY, USA; Global Health and Emerging Pathogens Institute, Icahn School of Medicine at Mount Sinai, New York, NY, USA; Biomedical Sciences Graduate Program, UCSF, SF, CA, USA; Shanghai American School, Shanghai, China; Department of Medicine, Division of Infectious Diseases, Icahn School of Medicine at Mount Sinai, New York, NY, USA; The Tisch Cancer Institute, Icahn School of Medicine at Mount Sinai, New York, NY, USA; Department of Medicine, UCSF, SF, CA, USA

**Author notes:** These authors contributed equally to this manuscript (Brian L. Le, Gaia Andreoletti, Tomiko Oskotsky).

## Abstract

The novel SARS-CoV-2 virus emerged in December 2019 and has few effective treatments. We applied a computational drug repositioning pipeline to SARS-CoV-2 differential gene expression signatures derived from publicly available data. We utilized three independent published studies to acquire or generate lists of differentially expressed genes between control and SARS-CoV-2-infected samples. Using a rank-based pattern matching strategy based on the Kolmogorov-Smirnov Statistic, the signatures were queried against drug profiles from Connectivity Map (CMap). We validated sixteen of our top predicted hits in live SARS-CoV-2 antiviral assays in either Calu-3 or 293T-ACE2 cells. Validation experiments in human cell lines showed that 11 of the 16 compounds tested to date (including clofazimine, haloperidol and others) had measurable antiviral activity against SARS-CoV-2. These initial results are encouraging as we continue to work towards a further analysis of these predicted drugs as potential therapeutics for the treatment of COVID-19.
