## Supplemental Table 1 for "Transcriptomics-based drug repositioning pipeline identifies therapeutic candidates for COVID-19"

GeneName	GeneID	log2FoldChange	direction
KRT4	3851	-1.2253106	Downregulated
NECAB2	54550	-1.118957783	Downregulated
NUPR1	26471	-0.986182604	Downregulated
UAP1L1	91373	-0.844372666	Downregulated
NPIPB5	23117	-0.833168642	Downregulated
NPIPB5	100132247	-0.833168642	Downregulated
RAP1GAP	5909	-0.739316683	Downregulated
OSGIN1	29948	-0.738345051	Downregulated
COL1A1	1277	-0.732256612	Downregulated
SYNE1	23345	-0.677758891	Downregulated
LOC284454	284454	-0.643127762	Downregulated
KLHL21	9903	-0.612731128	Downregulated
MAP3K14	9020	-0.592944335	Downregulated
NT5DC2	64943	-0.592219175	Downregulated
DANCR	57291	-0.58866636	Downregulated
FAM102A	399665	-0.566861451	Downregulated
WDR81	124997	-0.533963712	Downregulated
NEU1	4758	-0.523704273	Downregulated
NEU1	51162	-0.523704273	Downregulated
AHNAK2	113146	-0.512013356	Downregulated
NPTX1	4884	-0.510887422	Downregulated
SQSTM1	8878	-0.458227613	Downregulated
EDN1	1906	0.449872232	Upregulated
HSP90B1	7184	0.476833711	Upregulated
TRIM25	7706	0.533648886	Upregulated
HIF1A	3091	0.540797243	Upregulated
STAT2	6773	0.549829148	Upregulated
CDH1	999	0.552321312	Upregulated
CDH1	51343	0.552321312	Upregulated
LGALS3BP	3959	0.553883247	Upregulated
AREG	374	0.567688227	Upregulated
KYNU	8942	0.571741296	Upregulated
DKK1	22943	0.571858614	Upregulated
ADAR	103	0.573073591	Upregulated
TCIM	56892	0.575517253	Upregulated
CXCL1	2919	0.586294318	Upregulated
KTN1	3895	0.586821382	Upregulated
PSIP1	11168	0.598777781	Upregulated
C3	718	0.605295899	Upregulated
TDRD7	23424	0.609927975	Upregulated
B2M	567	0.610810533	Upregulated
CXCL3	2921	0.622377959	Upregulated
NCOA7	135112	0.625033301	Upregulated
ESF1	51575	0.636544049	Upregulated
FILIP1	27145	0.656602075	Upregulated
PTPN12	5782	0.657185195	Upregulated
FGA	2243	0.658065545	Upregulated
TYMP	1890	0.663750308	Upregulated
TYMP	9997	0.663750308	Upregulated
PAPPA-AS1	493913	0.688062577	Upregulated
PLA2G4A	5321	0.696284943	Upregulated
APOL1	8542	0.699512078	Upregulated
NUCB2	4925	0.70015504	Upregulated
UBE2L6	9246	0.705494097	Upregulated
CXCL2	2920	0.712180289	Upregulated
C1S	716	0.712248317	Upregulated
APOL6	80830	0.7136649	Upregulated
MMD	23531	0.718316246	Upregulated
PNPT1	87178	0.740508855	Upregulated
PDK4	5166	0.745744007	Upregulated
CXCL8	3576	0.747983622	Upregulated
SNAP25	6616	0.760331547	Upregulated
C19orf66	55337	0.762663878	Upregulated
BIVM-ERCC5	100533467	0.764590162	Upregulated
SAT1	6303	0.776384427	Upregulated
SAT1	10861	0.776384427	Upregulated
SAT1	81539	0.776384427	Upregulated
C1R	715	0.802654056	Upregulated
PTGS2	5743	0.803537422	Upregulated
EHF	26298	0.808499784	Upregulated
STEAP1	26872	0.812587366	Upregulated
PARP12	64761	0.82066522	Upregulated
CFH	3075	0.848124654	Upregulated
CP	1356	0.855271715	Upregulated
USP18	11274	0.863802466	Upregulated
GBP3	2635	0.889719461	Upregulated
GBP3	51062	0.889719461	Upregulated
IFITM3	10410	0.907545593	Upregulated
BCL2A1	597	0.925278409	Upregulated
SP100	6672	0.9432174	Upregulated
HERC5	51191	0.944160376	Upregulated
PARP14	54625	0.957167816	Upregulated
CXCL5	6374	0.958261586	Upregulated
LAP3	7852	1.032414387	Upregulated
LAP3	51056	1.032414387	Upregulated
IFI35	3430	1.057812426	Upregulated
PHF11	51131	1.065342106	Upregulated
SAMHD1	25939	1.076422983	Upregulated
IFIT5	24138	1.087260931	Upregulated
TRIM14	9830	1.090930843	Upregulated
CFB	629	1.118934357	Upregulated
DDX60L	91351	1.132635059	Upregulated
FGG	2266	1.193022738	Upregulated
CCL20	6364	1.201189638	Upregulated
SP110	3431	1.233534952	Upregulated
IFIT2	3433	1.251654115	Upregulated
PLSCR1	5359	1.271706457	Upregulated
IFI16	3428	1.345276009	Upregulated
OAS3	4940	1.350272504	Upregulated
STAT1	6772	1.354971312	Upregulated
EIF2AK2	5610	1.359437734	Upregulated
HELZ2	85441	1.379328132	Upregulated
DTX3L	151636	1.457908246	Upregulated
OAS1	4938	1.510715603	Upregulated
REC8	9985	1.51414523	Upregulated
HERC6	55008	1.521744227	Upregulated
TRIM34	53840	1.706986691	Upregulated
TRIM34	445372	1.706986691	Upregulated
SAMD9	54809	1.788578446	Upregulated
PARP10	84875	1.831091423	Upregulated
IFIH1	64135	1.878437041	Upregulated
DDX58	23586	1.881912015	Upregulated
SAMD9L	219285	1.973531101	Upregulated
IFIT3	3437	2.066695433	Upregulated
IRF9	10379	2.110996491	Upregulated
PARP9	83666	2.128709329	Upregulated
CMPK2	129607	2.230455467	Upregulated
DDX60	55601	2.424271232	Upregulated
OASL	8638	2.529281252	Upregulated
PTPRE	5791	3.024730188	Upregulated
IRF7	3665	3.126454962	Upregulated
IFI27	3429	3.544625065	Upregulated
ISG15	9636	3.796297697	Upregulated
IFITM1	8519	4.223116963	Upregulated
OAS2	4939	4.252750638	Upregulated
IFI6	2537	4.269528311	Upregulated
IFIT1	3434	4.432525	Upregulated
IFI44	10561	4.59043874	Upregulated
MX1	4599	5.198364313	Upregulated
