## Supplemental Table 2 for "Transcriptomics-based drug repositioning pipeline identifies therapeutic candidates for COVID-19"

GeneName	GeneID	log2FoldChange	direction
KRT12	3859	-8.148842442	Downregulated
HLA-F-AS1	285830	-5.04349389	Downregulated
EDN2	1907	-4.935482811	Downregulated
CLIC3	9022	-4.850328877	Downregulated
HLA-G	3135	-4.795403967	Downregulated
PCK1	5105	-4.52074688	Downregulated
SLC6A8	6535	-4.43920332	Downregulated
REN	5972	-4.329349626	Downregulated
REN	147040	-4.329349626	Downregulated
NDRG1	10397	-4.05242719	Downregulated
DIRAS2	54769	-4.010718703	Downregulated
RNF186	54546	-3.746039619	Downregulated
SLC5A9	200010	-3.599179792	Downregulated
MEX3A	92312	-3.524597764	Downregulated
TSC22D3	1831	-3.428037059	Downregulated
SYT7	9066	-3.425088737	Downregulated
EGLN3	112399	-3.193300977	Downregulated
BHLHE40	8553	-3.181380969	Downregulated
KLF11	8462	-3.122219977	Downregulated
LEMD1	93273	-3.006858884	Downregulated
CEACAM7	1087	-2.975284199	Downregulated
ADM	133	-2.889305208	Downregulated
LGALS1	3956	-2.858850986	Downregulated
AATK	9625	-2.826632591	Downregulated
YPEL2	388403	-2.79901819	Downregulated
PALM3	342979	-2.77435662	Downregulated
PMM1	5372	-2.769609815	Downregulated
LRP1	4035	-2.764970349	Downregulated
LRP1	10438	-2.764970349	Downregulated
PIM1	5292	-2.740712131	Downregulated
PIM1	9361	-2.740712131	Downregulated
ECM1	1893	-2.714052	Downregulated
ALDOC	230	-2.702825624	Downregulated
TMEM92	162461	-2.684865662	Downregulated
HILPDA	29923	-2.664505255	Downregulated
PTPRR	5801	-2.632594197	Downregulated
ANKRD37	353322	-2.619499012	Downregulated
EFNA1	1942	-2.609081177	Downregulated
PDZK1IP1	10158	-2.571773169	Downregulated
CA9	768	-2.563569867	Downregulated
CDA	978	-2.545187161	Downregulated
TCN2	6948	-2.518890647	Downregulated
ADAM8	101	-2.514704019	Downregulated
MIR210HG	100506211	-2.460703045	Downregulated
SLC11A2	4891	-2.35163095	Downregulated
FAM13A	10144	-2.350649175	Downregulated
PFKFB3	5209	-2.350511567	Downregulated
CLMN	79789	-2.270108903	Downregulated
MXI1	4601	-2.249919801	Downregulated
PAG1	55824	-2.238115373	Downregulated
SLC16A3	9123	-2.227063432	Downregulated
ESRG	790952	-2.195342036	Downregulated
NYNRIN	57523	-2.177566258	Downregulated
ENO2	2026	-2.176079219	Downregulated
GAL3ST1	9514	-2.166754972	Downregulated
HMOX1	3162	-2.14866683	Downregulated
TMCC1	23023	-2.121470657	Downregulated
SLC5A3	6526	-2.107248049	Downregulated
VEGFA	7422	-2.103094293	Downregulated
TXNIP	10628	-2.060626639	Downregulated
IGFBP3	3486	-2.051279187	Downregulated
P2RY2	5029	-2.039569909	Downregulated
HIST1H2BD	3017	-2.02754984	Downregulated
BNIP3L	665	-2.021110791	Downregulated
KDM3A	55818	-2.011621219	Downregulated
MEP1B	4225	2.021648158	Upregulated
GPX8	493869	2.061019908	Upregulated
RBP2	5927	2.066156279	Upregulated
RBP2	5948	2.066156279	Upregulated
RBP2	23504	2.066156279	Upregulated
CTGF	1490	2.068154246	Upregulated
TRIM22	10346	2.116371802	Upregulated
ANXA13	312	2.182482963	Upregulated
MTTP	4547	2.185684452	Upregulated
MTTP	4571	2.185684452	Upregulated
ADH6	130	2.215175783	Upregulated
IFIT5	24138	2.232990213	Upregulated
DSEL	92126	2.235103102	Upregulated
SPTLC3	55304	2.247496279	Upregulated
NMI	4641	2.258372308	Upregulated
NMI	9111	2.258372308	Upregulated
CXCL2	2920	2.280502506	Upregulated
MT1E	4493	2.305455833	Upregulated
AADAC	13	2.345141908	Upregulated
GUCA2A	2980	2.374364525	Upregulated
DDX58	23586	2.395186669	Upregulated
OAS3	4940	2.473555815	Upregulated
GRHL3	57822	2.529430921	Upregulated
SGK1	6446	2.535452047	Upregulated
ARG2	384	2.591731916	Upregulated
IFIH1	64135	2.625219252	Upregulated
ACKR4	51554	2.722643833	Upregulated
UGT2B15	7366	2.761543737	Upregulated
DPCR1	135656	2.802788324	Upregulated
DDX60	55601	2.816128686	Upregulated
PARP9	83666	2.81682006	Upregulated
KRT6B	3854	2.837654362	Upregulated
ACE2	59272	2.850939868	Upregulated
OASL	8638	2.866973876	Upregulated
LYPD6B	130576	2.912621007	Upregulated
FAIM	55179	3.004126382	Upregulated
SLC26A3	1811	3.015835209	Upregulated
GPAT3	84803	3.066065444	Upregulated
HOPX	84525	3.079863932	Upregulated
TMEM220	388335	3.180590909	Upregulated
HERC5	51191	3.370017957	Upregulated
ADH4	127	3.573596115	Upregulated
ADH4	131	3.573596115	Upregulated
MT1G	4495	3.715267543	Upregulated
IFITM1	8519	3.762136607	Upregulated
C10orf99	387695	3.800494034	Upregulated
DKK1	22943	3.886559524	Upregulated
IFI6	2537	4.28405103	Upregulated
RN7SK	125050	4.436498105	Upregulated
NKX3-1	4824	4.454074699	Upregulated
ARC	8996	4.565409583	Upregulated
ARC	23237	4.565409583	Upregulated
CXCL11	6373	4.574134634	Upregulated
IFI27	3429	4.592550091	Upregulated
SAMD9	54809	4.763097933	Upregulated
OAS2	4939	4.850821291	Upregulated
MX1	4599	4.907235227	Upregulated
CMPK2	129607	5.087429566	Upregulated
RSAD2	91543	5.702119632	Upregulated
LINC00941	100287314	5.826667588	Upregulated
ISG15	9636	6.122598952	Upregulated
HSPA6	3310	6.18494889	Upregulated
SLC34A2	10568	6.78637437	Upregulated
IFI44	10561	6.870370582	Upregulated
CXCL10	3627	7.256267469	Upregulated
IFIT3	3437	7.535324613	Upregulated
IFI44L	10964	8.025157258	Upregulated
IFIT2	3433	8.692808674	Upregulated
IFIT1	3434	9.549644731	Upregulated
