## Supplemental Table 4 for "Transcriptomics-based drug repositioning pipeline identifies therapeutic candidates for COVID-19"

drug_name	cmap_exp_id	reversal_score	p	p_adj	drugbank_id
zalcitabine	5894	-0.602189142813426	1e-05	0.00117307692307692	DB00943
lomefloxacin	3286	-0.584862807607816	1e-05	0.00117307692307692	DB00978
prochlorperazine	3438	-0.573431719633234	1e-05	0.00117307692307692	DB00433
clofazimine	4393	-0.56980332548384	1e-05	0.00117307692307692	DB00845
haloperidol	4827	-0.564414189844532	1e-05	0.00117307692307692	DB00502
valproic acid	4837	-0.552168727403981	4e-05	0.00406666666666667	DB00313
levobunolol	3140	-0.551711377394187	5e-05	0.00423611111111111	DB01210
pentolonium	5917	-0.539917379944922	7e-05	0.00454255319148936	DB01090
lansoprazole	4689	-0.515349669584235	0.00028	0.0124489795918367	DB00448
dicycloverine	3404	-0.510272159686895	3e-04	0.0124489795918367	DB00804
colchicine	4409	-0.494062857041971	0.00052	0.0176222222222222	DB01394
amoxapine	5244	-0.490038204979678	0.00059	0.0188429319371728	DB00543
niclosamide	3142	-0.488869047969346	0.00063	0.0198092783505155	DB06803
vorinostat	515	-0.487160290809591	0.00066	0.0203333333333333	DB02546
tocainide	3817	-0.480315874164853	0.00087	0.0245694444444444	DB01056
fluticasone	5890	-0.475881792957763	0.00105	0.0276567796610169	DB00588
primaquine	2430	-0.475405526817049	0.00107	0.0276567796610169	DB01087
bacampicillin	3416	-0.47517615121471	0.00107	0.0276567796610169	DB01602
procaine	1074	-0.474239872793924	0.00108	0.0277974683544304	DB00721
acetylsalicylic acid	4828	-0.468207308464366	0.00132	0.0323373493975904	DB00945
daunorubicin	6048	-0.46720447328664	0.00136	0.0323769230769231	DB00694
co-dergocrine mesilate	1964	-0.466938946856321	0.00136	0.0323769230769231	DB01049
ouabain	5274	-0.465246723796184	0.00147	0.0340950570342205	DB01092
cinchocaine	3074	-0.462129765779066	0.00163	0.0365551470588235	DB00527
nocodazole	5694	-0.461255700411083	0.00168	0.0369963898916968	DB08313
metixene	5266	-0.457110825827833	0.00199	0.0413559322033898	DB00340
ciclosporin	2418	-0.45541664109486	0.0022	0.0441447368421053	DB00091
zuclopenthixol	3267	-0.454051456920403	0.00226	0.0446148867313916	DB01624
beclometasone	3402	-0.450637165349123	0.00252	0.0470091743119266	DB00394
lomustine	5610	-0.450514560796865	0.00252	0.0470091743119266	DB01206
