## Supplemental Table 5 for "Transcriptomics-based drug repositioning pipeline identifies therapeutic candidates for COVID-19"

drug_name	cmap_exp_id	reversal_score	p	p_adj	drugbank_id
ciclopirox	5271	-0.531384149814262	0	0	DB01188
rescinnamine	3385	-0.498665408580488	0	0	DB01180
clofazimine	4393	-0.474511004003774	4e-05	0.0110909090909091	DB00845
isoxicam	1056	-0.463983032837749	7e-05	0.0122	DB08942
tretinoin	4834	-0.453973597191408	1e-04	0.0141860465116279	DB00755
levopropoxyphene	4271	-0.443445626025383	0.00021	0.0218507462686567	DB06793
myricetin	2421	-0.437172196295446	0.00024	0.0218507462686567	DB02375
thiamazole	1783	-0.422750958440653	0.00038	0.0282682926829268	DB00763
pentoxifylline	4701	-0.420579059665587	0.00046	0.0318863636363636	DB00806
bacampicillin	3416	-0.419792755803773	0.00048	0.0325333333333333	DB01602
valproic acid	3432	-0.41774411547191	0.00053	0.0339587628865979	DB00313
fludrocortisone	1554	-0.415801732418671	0.00059	0.0349417475728155	DB00687
haloperidol	5531	-0.410735385373898	0.00078	0.0410172413793103	DB00502
sirolimus	904	-0.408146958066628	0.00088	0.0436422764227642	DB00877
benzocaine	1993	-0.407143889356421	0.00091	0.0439767441860465	DB01086
