## Supplemental Table 6 for "Transcriptomics-based drug repositioning pipeline identifies therapeutic candidates for COVID-19"

drug_name	cmap_exp_id	reversal_score	p	p_adj	drugbank_id
diphenhydramine	1107	-0.471079053182993	0	0	DB01075
dapsone	1104	-0.394455996355153	0	0	DB00250
halofantrine	2298	-0.386771606612213	0	0	DB01218
viomycin	2149	-0.373200871561033	0	0	DB06827
amitriptyline	1101	-0.373096109685369	0	0	DB00321
levopropoxyphene	2150	-0.362702027148158	0	0	DB06793
sirolimus	495	-0.343419833324738	0	0	DB00877
thiamazole	1783	-0.341009392059855	0	0	DB00763
tocainide	3817	-0.336120489612554	0	0	DB01056
naringenin	2429	-0.33154155066278	0	0	DB03467
iodixanol	2191	-0.325580807942867	0	0	DB01249
sulfadimethoxine	1790	-0.314186741114074	0	0	DB06150
tenoxicam	1716	-0.31252952927921	0	0	DB00469
estradiol	4864	-0.302544617075531	0	0	DB00783
trimethobenzamide	1229	-0.295173085623005	0	0	DB00662
adenosine phosphate	2388	-0.289617166418094	0	0	DB00131
nadolol	2188	-0.286844118396535	0	0	DB01203
myricetin	2421	-0.284182260665977	0	0	DB02375
methoxamine	2019	-0.282784060270452	0	0	DB00723
bacampicillin	2424	-0.280966408088829	0	0	DB01602
iohexol	2473	-0.278178487991655	0	0	DB01362
guanabenz	3626	-0.276382472689496	0	0	DB00629
tretinoin	289	-0.272726184163946	0	0	DB00755
metronidazole	742	-0.270046326561833	0	0	DB00916
disopyramide	5980	-0.269197913070357	0	0	DB00280
hexetidine	2469	-0.263495910210067	0	0	DB08958
clofazimine	3666	-0.262803883429468	0	0	DB00845
podophyllotoxin	5741	-0.261385521326121	0	0	DB01179
co-dergocrine mesilate	1964	-0.260326037930613	0	0	DB01049
pentoxifylline	4701	-0.260096158045075	0	0	DB00806
valproic acid	5568	-0.257375989371851	0	0	DB00313
benzathine benzylpenicillin	5901	-0.25484880740551	0	0	DB09323
zuclopenthixol	3822	-0.251893682157728	0	0	DB01624
diloxanide	2550	-0.250070920882687	0	0	DB08792
naproxen	943	-0.247822768558315	0	0	DB00788
oxyphenbutazone	3505	-0.247187167093031	0	0	DB03585
benzocaine	1993	-0.245997171126916	0	0	DB01086
cefaclor	2014	-0.245477256448622	0	0	DB00833
fludrocortisone	1554	-0.244674290896873	0	0	DB00687
dantrolene	2869	-0.240540447956546	0	0	DB01219
biperiden	4395	-0.239375363257159	0	0	DB00810
haloperidol	5531	-0.238959263011654	0	0	DB00502
levomepromazine	2589	-0.238759261524138	0	0	DB01403
ribavirin	4698	-0.238409155149758	0	0	DB00811
lisuride	784	-0.232629446543066	0	0	DB00589
meclofenamic acid	1355	-0.232014633270632	0	0	DB00939
ambroxol	4105	-0.225564991510511	0	0	DB06742
clozapine	4053	-0.223157745936496	0	0	DB00363
metoprolol	3507	-0.220197192180516	0	0	DB00264
midodrine	5705	-0.219378547529336	0	0	DB00211
fluticasone	3135	-0.218241068290911	0	0	DB00588
vanoxerine	3625	-0.2180220809123	0	0	DB03701
alprostadil	3185	-0.217535928530588	0	0	DB00770
dicycloverine	3565	-0.217282104881062	0	0	DB00804
geldanamycin	292	-0.215036646750924	0	0	DB02424
chlortalidone	2349	-0.209793959258537	1e-05	3.81727158948686e-05	DB00310
letrozole	3803	-0.20842666494337	1e-05	3.81727158948686e-05	DB01006
ajmaline	2070	-0.20751085339019	1e-05	3.81727158948686e-05	DB01426
timolol	4068	-0.207339977284208	1e-05	3.81727158948686e-05	DB00373
nocodazole	5694	-0.20702223364503	1e-05	3.81727158948686e-05	DB08313
pioglitazone	5653	-0.203746800181428	1e-05	3.81727158948686e-05	DB01132
thioridazine	725	-0.203417211963247	1e-05	3.81727158948686e-05	DB00679
etoposide	3909	-0.202434851034976	1e-05	3.81727158948686e-05	DB00773
cefoperazone	4984	-0.199921306690993	2e-05	7.60598503740649e-05	DB01329
diphenylpyraline	2830	-0.199878829154416	2e-05	7.60598503740649e-05	DB01146
genistein	429	-0.199839602859105	2e-05	7.60598503740649e-05	DB01645
domperidone	3624	-0.197324939791857	4e-05	0.000136389044158748	DB01184
nimodipine	4981	-0.195747356364343	4e-05	0.000136389044158748	DB00393
isoxicam	1056	-0.193162425131567	4e-05	0.000136389044158748	DB08942
finasteride	2751	-0.192605689798747	4e-05	0.000136389044158748	DB01216
ciclosporin	2418	-0.192503534162522	4e-05	0.000136389044158748	DB00091
vinblastine	6097	-0.190300064416857	6e-05	0.000200109349371241	DB00570
isoniazid	4556	-0.182107248126247	0.00018	0.000549274637318659	DB00951
fluphenazine	4022	-0.177943065410993	0.00028	0.000816053511705685	DB00623
ketotifen	2351	-0.176468850470029	0.00035	0.00100046860356139	DB00920
lansoprazole	4689	-0.174379414887056	0.00041	0.00115200368493782	DB00448
streptozocin	4552	-0.170294889897417	0.00064	0.00172972972972973	DB00428
ciclopirox	2468	-0.170258535248995	0.00065	0.001755201416556	DB01188
niclosamide	737	-0.169580809609379	0.00074	0.00198156277436348	DB06803
fulvestrant	6036	-0.169146504264465	8e-04	0.00213660245183888	DB00947
metixene	3900	-0.162096825637397	0.00151	0.00377964710709889	DB00340
lomustine	5654	-0.159129050329863	0.00199	0.00485754301720688	DB01206
troglitazone	527	-0.157209162272553	0.00238	0.00573607269853813	DB00197
loperamide	3656	-0.156796842540148	0.00249	0.00596817288801572	DB00836
arachidonic acid	153	-0.149539636889895	0.00486	0.0110992137776114	DB04557
maprotiline	3904	-0.137989987287909	0.0126	0.0267618384401114	DB00934
