## Supplemental Table 7 for "Transcriptomics-based drug repositioning pipeline identifies therapeutic candidates for COVID-19"

name	reverse_ALV?	reverse_EXP?	reverse_BALF?	DrugBank_targets
acetylsalicylic acid	1	0	0	PRKAA2,MAPK4,RPS6KA3,PRKAA1,PCNA,PRKAG1,PRKAG2,PTGS1,MAPK7,MAPK15,MYC,CASP3,PRKAG3,IKBKB,MAPK6,AKR1C1,TNFAIP6,EDNRA,CCND1,PTGS2,PRKAB1,NFKBIA,MAPK1,TP53,HSPA5,CASP1,PRKAB2,MAPK3
adenosine phosphate	0	1	0	ADCY1,PDE4D,PRKAB1,PRKAB2,PIM1,PDE4B,ADK,HINT1,ACSS1,CREB1,ACSL1,FBP1,PRKAA1,ACSS2,PYGL
ajmaline	0	1	0	SCN5A
alprostadil	0	1	0	PTGER1,PTGER2,PTGDR2
ambroxol	0	1	0
amitriptyline	0	1	0	ADRA1A,CHRM5,ADRA1B,NTRK2,HTR7,OPRM1,KCNH2,SLC6A2,CHRM1,OPRK1,CHRM3,KCNA1,HRH4,SLC6A4,NTRK1,CHRM2,Htr2c,HRH2,KCNH7,HTR1D,CHRM4,HTR6,KCNH6,KCNQ3,KCNQ2,HRH1,HTR2A,HTR1A,OPRD1,HTR2C,ADRA2A,ADRA1D,SIGMAR1,HTR1B
amoxapine	1	0	0	HRH1,ADRA1A,ADRA2C,GABRA1,GABRB3,GABRQ,HTR7,GABRA1,GABRE,HTR2A,CHRM2,DRD2,GABRA3,DRD3,DRD4,SLC6A4,GABRA4,GABRG3,GABRA5,DRD1,GABRB2,CHRM1,HRH4,SLC6A2,GABRB1,CHRM3,GABRA2,SLC6A3,ADRA2A,ADRA2B,CHRM4,ADRA2A,HTR3A,GABRD,ADRA1B,HTR2B,GABRG1,ADRA1A,HTR1B,GABRA6,HTR2C,CHRM1,HTR6,HTR1A,GABRP,GABRG2,CHRM5,ADRA1D
arachidonic acid	0	1	0	PTGS1,NR1H4,PPARA,RXRA
bacampicillin	1	1	1	pbpA
beclometasone	1	0	0	NR3C1
benzathine benzylpenicillin	0	1	0
benzocaine	0	1	1	SCN10A
biperiden	0	1	0	CHRM1,CHRNA2
cefaclor	0	1	0	pbp3,pbpA
cefoperazone	0	1	0	ponB,mrcA,dacC,mrcB,mrdA,mrcA,dacB,dacA,ftsI
chlortalidone	0	1	0
ciclopirox	0	1	1	ATP1A1
ciclosporin	1	1	0	PPP3R2,CAMLG,PPIA,PPIF
cinchocaine	1	0	0	SCN5A,SCN10A,CALM1
clofazimine	1	1	1	ABCB11
clozapine	0	1	0	CHRM5,CALY,CHRM2,ADRA1B,HTR1D,HRH1,ADRA2C,DRD4,GSTP1,ADRA2B,HRH4,HTR1E,HTR1B,HTR1A,HTR2A,CHRM3,DRD3,CHRM1,HTR2C,DRD2,CHRM4,ADRA2A,HTR7,DRD1,HTR3A,ADRA1A,HTR6
co-dergocrine mesilate	1	1	0	HTR1F,DRD5,DRD4,HTR3B,HTR3D,ADRA1B,ADRB3,HTR6,HTR1A,ADRA2A,ADRA2B,ADRA1A,HTR3A,HTR7,HTR1E,HTR3C,ADRB2,DRD1,HTR2C,DRD2,ADRA1D,HTR4,HTR1D,DRD3,ADRB1,HTR2B,HTR3E,HTR1B,ADRA2C,HTR2A
colchicine	1	0	0	TUBB
dantrolene	0	1	0	RYR1
dapsone	0	1	0	folP1,folP2
daunorubicin	1	0	0	TOP2A,TOP2B
dicycloverine	1	1	0	CHRM1,CHRM2
diloxanide	0	1	0
diphenhydramine	0	1	0	HRH1,CHRM2
diphenylpyraline	0	1	0	SLC6A3,HRH1
disopyramide	0	1	0	CHRM2,ORM2,SCN5A,KCNH2,CHRM3,CHRM1,KCND3,KCND2
domperidone	0	1	0	DRD2,DRD3
estradiol	0	1	0	ESRRG,HSD17B2,NR1I2,ESR2,MT-ATP6,BECN1,CHRNA4,ESR1,GPER1,NCOA2
etoposide	0	1	0	TOP2B,TOP2A
finasteride	0	1	0	SRD5A1,AKR1D1,SRD5A2
fludrocortisone	0	1	1	NR3C1,NR3C2
fluphenazine	0	1	0	HTR2C,HTR2A,AR,CALM1,DRD2,DRD1
fluticasone	1	1	0	NR3C1,PGR,PLA2G4A,NR3C2
fulvestrant	0	1	0	ESR1
geldanamycin	0	1	0	HSP90B1,HSP90AB1,HSP90AA1
genistein	0	1	0	PTK2B,ESR2,TOP2A,NCOA2,CYP1B1,ESRRB,SHBG,ESR1,NCOA1,AKT1,NR1I2,ESRRA,GPER1
guanabenz	0	1	0	ADRA2B,ADRA2A
halofantrine	0	1	0	KCNH2
haloperidol	1	1	1	ADRA1A,DRD1,HTR7,DRD2,HTR2C,ADRA2A,SLC18A2,DRD3,HTR6,ADRA2B,CHRM3,SIGMAR1,HRH1,GRIN2B,HTR1A,MCHR1,HTR2A,ADRA2C
hexetidine	0	1	0
iodixanol	0	1	0
iohexol	0	1	0
isoniazid	0	1	0	folA,CYP3A4,katG,CYP1A2,CYP2C8,CYP2C19,inhA
isoxicam	0	1	1
ketotifen	0	1	0	PGD,HRH1
lansoprazole	1	1	0	ATP4A,MAPT
letrozole	0	1	0	CYP19A1
levobunolol	1	0	0	ADRB2,ADRB1
levomepromazine	0	1	0
levopropoxyphene	0	1	1
lisuride	0	1	0	DRD5,HTR1D,DRD4,ADRA2A,HTR1B,HTR2C,HTR1A,HTR7,ADRA2B,HTR2A,ADRA2C,DRD3,HTR2B,DRD2,DRD1
lomefloxacin	1	0	0	TOP2A,gyrA,parC
lomustine	1	1	0	STMN4
loperamide	0	1	0	OPRM1,OPRK1,OPRD1,CALM1,POMC,NR1I3,CACNA1A
maprotiline	0	1	0	ADRA1D,ADRA1A,HTR7,HTR2C,ADRA2B,ADRA2A,CHRM3,CHRM4,CHRM1,HRH1,CHRM2,HTR2A,DRD2,SLC6A2,ADRA2C,CHRM5,ADRA1B
meclofenamic acid	0	1	0	KCNQ3,KCNQ2,ALOX5,PTGS1,PTGS2
methoxamine	0	1	0	ADRA1B,ADRA1D,ADRA1A
metixene	1	1	0	CHRM1,CHRM5,CHRM2,CHRM3,CHRM4
metoprolol	0	1	0	ADRB1,ADRB2
metronidazole	0	1	0	rdxA
midodrine	0	1	0	ADRA1D,ADRA1B,ADRA1A
myricetin	0	1	1	PIK3CG,JAK1
nadolol	0	1	0	ADRB1,ADRB2
naproxen	0	1	0	PTGS1,PTGS2,pab
naringenin	0	1	0	CYP1B1,CYP19A1,ttgR,KANSL3,ESR1,SHBG,AKR1C1,ESR2
niclosamide	1	1	0
nimodipine	0	1	0	NR3C2,AHR,CACNA1D,CACNB1,CACNB3,CACNB4,CACNB2,CACNA1F,CACNA1C,CACNA1S
nocodazole	1	1	0	HPGDS
ouabain	1	0	0	ATP1A2,ATP1A1,ATP1A3
oxyphenbutazone	0	1	0	PLA2G2E
pentolonium	1	0	0	CHRNB4,CHRNA3,CHRNA10
pentoxifylline	0	1	1	PDE4B,ADORA1,ADORA2A,NT5E,PDE5A,PDE4A
pioglitazone	0	1	0	PPARG,PPARA,PPARD,MAOB
podophyllotoxin	0	1	0
primaquine	1	0	0	KRT7,NQO2
procaine	1	0	0	KCNMA1,KCNN1,KCNMB1,PLA2G4A,ASPG,GRIN3A,HTR3A,SLC6A3,SCN10A,CHRNA2,MAOA,KCNN3,KCNMB2,KCNMB3,KCNMB4,KCNN2,MAOB,KCNN4
prochlorperazine	1	0	0	DRD2,HRH1,ADRA1D,ADRA1A,ADRA2C,ADRA1B,ADRA2B,ADRA2A
rescinnamine	0	0	1	ACE
ribavirin	0	1	0	L,IMPDH1,NT5C2,PB1,ENPP1,IMPDH2
sirolimus	0	1	1	FKBP1A,MTOR,FGF2
streptozocin	0	1	0	SLC2A2,MGEA5
sulfadimethoxine	0	1	0
tenoxicam	0	1	0	PTGS1,PTGS2
thiamazole	0	1	1
thioridazine	0	1	0	KCNH2,DRD1,DRD2,HTR2A,ADRA1A,ADRA1B
timolol	0	1	0	ADRB2,ADRB1,E
tocainide	1	1	0	SCN5A
tretinoin	0	1	1	ALDH1A1,GPRC5A,RARG,CYP26C1,CYP26B1,RARA,LCN1,PDK4,HPGDS,ALDH1A2,RBP4,CYP26A1,NR0B1,RXRA,RARRES1,RXRB,OBP2A,RXRG,RARB
trimethobenzamide	0	1	0
troglitazone	0	1	0	SERPINE1,PPARA,SLC29A1,PPARD,ESRRG,GSTP1,ACSL4,ESRRA,PPARG
valproic acid	1	1	1	SCN4A,SCN1B,SCN5A,SCN8A,SCN3B,SCN2A,ACADSB,SCN11A,SCN3A,HDAC9,PPARD,SCN9A,PPARA,ALDH5A1,HDAC2,OGDH,SCN4B,PPARG,SCN2B,SCN7A,SCN10A,SCN1A
vanoxerine	0	1	0	SLC6A3
vinblastine	0	1	0	JUN,TUBE1,TUBB,TUBD1,TUBG1,TUBA1A
viomycin	0	1	0	tlyA
vorinostat	1	0	0	HDAC3,acuC1,HDAC6,HDAC1,HDAC8,HDAC2
zalcitabine	1	0	0	pol
zuclopenthixol	1	1	0	DRD1,DRD2,ADRA1A,DRD5,HTR2A,ADRA2A,HRH1
